# Bion-M 2 Biosatellite: Multisystem Mouse Responses to 30 Days in High-Latitude Orbit as a Deep-Space Analog

**DOI:** 10.64898/2026.05.03.722490

**Authors:** Alexander A. Andreev-Andrievskiy, Mikhail A. Mashkin, Sofya V. Drugova, Vyacheslav A. Shurshakov, Daniil V. Popov, Olga S. Tarasova, Lyudmila B. Buravkova, Olga L. Vinogradova, Vladimir N. Sychev, Oleg I. Orlov, the Bion-M 2 Team

## Abstract

The combined effects of microgravity and deep-space radiation on whole-body physiology remain poorly quantified for future crewed missions. Bion-M 2, a 30-day high-latitude biosatellite carrying group-housed mice, achieved an ISS-comparable total dose with an enriched galactic cosmic ray fraction, approximating conditions beyond low-Earth orbit. A quantitative atlas of 73 physiological endpoints revealed pronounced antigravity muscle atrophy, immune and gastrointestinal remodeling, and delayed recovery of hematologic and visceral indices through 30 days post-landing. A dry-food–hydrogel diet transformed this response into a stress-dominated, densely interconnected physiological state. Pharmacological Nrf2 activation with omaveloxolone preserved hindlimb muscle mass at ground-control levels and protected visceral organs. These findings establish a systems-level baseline for mammalian adaptation to a deep-space-analog orbit and identify diet and Nrf2 activation as tractable countermeasure levers.
