## Supplementary material for "Bion-M 2 Biosatellite: Multisystem Mouse Responses to 30 Days in High-Latitude Orbit as a Deep-Space Analog": Data S1

### Sheet: Лист1
Term	Diet
	Paste					Dry
	N	ES	NES	PRAW	PFDR	N	ES	NES	PRAW	PFDR
clean effect
Adaptive immunity	2	0.805	1.077	0.3047	0.69	2	-0.577	-0.786	0.7251	0.9606
Allergic response	2	-0.449	-0.118	0.9872	0.9872	2	-0.521	-0.304	0.9268	0.9606
Antigravity muscle	3	-0.957	-1.38	0.0025	0.0624	3	-0.957	-1.409	0.0022	0.0355
Bile acid metabolism	2	0.633	0.953	0.5766	0.9401	2	0.775	0.935	0.459	0.9494
Cardiovascular system	6	-0.278	-0.314	0.981	0.9872	6	-0.484	-0.979	0.5093	0.9494
Coagulation	3	0.781	1.067	0.321	0.69	3	-0.411	-0.575	0.8917	0.9606
Electrolyte acid balance	2	-0.599	-0.889	0.635	0.9712	2	-0.958	-1.456	0.0556	0.2891
Endocrine system	6	0.469	0.713	0.7055	0.9872	6	-0.348	-0.699	0.7885	0.9606
Energy metabolism	7	-0.388	-0.435	0.924	0.9872	7	-0.385	-0.72	0.742	0.9606
Erythropoiesis	3	0.703	1.121	0.2782	0.69	3	0.777	0.901	0.4911	0.9494
Gastrointestinal system	6	0.641	1.269	0.1971	0.69	6	0.666	0.93	0.5087	0.9494
Hematopoietic system	14	0.438	1.168	0.2402	0.69	14	0.254	0.628	0.8734	0.9606
Immune system	17	-0.434	-1.246	0.1681	0.69	17	0.428	1.298	0.1522	0.5653
Inflammatory response	6	-0.58	-1.163	0.2654	0.69	6	0.641	1.359	0.1246	0.5298
Innate immunity	5	-0.853	-1.438	0.006	0.065	5	0.868	1.681	0.0035	0.0355
Lipid metabolism	4	-0.551	-0.86	0.5619	0.9401	4	-0.514	-0.832	0.6418	0.9606
Liver system	9	0.289	0.395	0.9587	0.9872	9	0.253	0.624	0.9244	0.9606
Locomotion	9	-0.706	-1.38	0.0274	0.1781	9	-0.772	-1.419	0.006	0.039
Musculoskeletal system	16	-0.551	-1.457	0.0412	0.2142	16	-0.689	-1.447	0.0041	0.0355
Oxygen transport	3	0.914	1.541	0.0079	0.0685	3	-0.657	-1.08	0.3378	0.9488
Protein metabolism	4	-0.451	-0.239	0.9822	0.9872	4	-0.652	-1.176	0.2457	0.7985
Reproductive system	2	0.732	0.871	0.5039	0.9358	2	-0.592	-0.729	0.715	0.9606
Respiratory system	2	0.684	0.359	0.8405	0.9872	2	0.38	0.465	0.9614	0.9614
Stress response	4	0.397	0.73	0.8443	0.9872	4	0.463	0.832	0.7224	0.9606
Tissue damage	4	-0.623	-1.069	0.3505	0.701	4	0.722	1.02	0.3972	0.9494
Urinary system	5	0.351	0.476	0.9096	0.9872	5	-0.345	-0.595	0.8737	0.9606
D SF GC
Adaptive immunity	2	0.352	0.342	0.9664	0.9946	2	-0.507	-0.361	0.9364	0.9606
Allergic response	2	-0.437	-0.23	0.964	0.9946	2	-0.563	-0.511	0.8404	0.9606
Antigravity muscle	3	-0.943	-1.32	0.0024	0.039	3	-0.971	-1.343	0.002	0.0433
Bile acid metabolism	2	0.694	1.019	0.3974	0.9946	2	0.761	0.919	0.4478	0.9606
Cardiovascular system	6	-0.433	-0.813	0.6346	0.9946	6	-0.453	-0.931	0.5734	0.9606
Coagulation	3	-0.53	-0.813	0.6474	0.9946	3	-0.682	-0.833	0.5242	0.9606
Electrolyte acid balance	2	-0.479	-0.451	0.8588	0.9946	2	-0.856	-1.271	0.1632	0.6062
Endocrine system	6	0.751	1.605	0.0242	0.1435	6	-0.424	-0.767	0.6758	0.9606
Energy metabolism	7	0.182	0.34	0.9946	0.9946	7	-0.404	-0.871	0.6268	0.9606
Erythropoiesis	3	0.714	1.081	0.317	0.9946	3	0.681	0.484	0.8192	0.9606
Gastrointestinal system	6	0.735	1.566	0.0194	0.1435	6	0.799	1.428	0.137	0.5937
Hematopoietic system	14	-0.246	-0.665	0.9332	0.9946	14	-0.281	-0.674	0.824	0.9606
Immune system	17	-0.305	-0.897	0.5828	0.9946	17	0.361	0.998	0.4518	0.9606
Inflammatory response	6	-0.412	-0.608	0.7906	0.9946	6	0.52	0.762	0.6464	0.9606
Innate immunity	5	-0.618	-1.221	0.22	0.8171	5	0.838	1.608	0.0454	0.2361
Lipid metabolism	4	-0.544	-0.853	0.5604	0.9946	4	-0.49	-0.651	0.7592	0.9606
Liver system	9	0.485	0.675	0.7596	0.9946	9	0.404	0.945	0.5378	0.9606
Locomotion	9	-0.789	-1.378	0.003	0.039	9	-0.787	-1.29	0.0114	0.0741
Musculoskeletal system	16	-0.608	-1.368	0.0276	0.1435	16	-0.707	-1.372	0.005	0.0433
Oxygen transport	3	0.871	1.509	0.0398	0.1725	3	-0.714	-1.172	0.2474	0.8041
Protein metabolism	4	0.398	0.493	0.88	0.9946	4	-0.449	-0.761	0.7234	0.9606
Reproductive system	2	0.662	0.455	0.7628	0.9946	2	-0.493	-0.342	0.9504	0.9606
Respiratory system	2	0.588	0.876	0.654	0.9946	2	0.38	0.438	0.952	0.9606
Stress response	4	0.607	1.088	0.3698	0.9946	4	-0.324	-0.586	0.9606	0.9606
Tissue damage	4	-0.464	-0.585	0.7966	0.9946	4	0.913	1.557	0.004	0.0433
Urinary system	5	0.486	0.692	0.6954	0.9946	5	0.456	0.347	0.9598	0.9606
D SF VIV
Adaptive immunity	2	-0.521	-0.121	0.9754	0.9878	2	-0.746	-1.075	0.3526	0.8203
Allergic response	2	-0.775	-0.946	0.3906	0.8465	2	-0.62	-0.507	0.8316	0.9978
Antigravity muscle	3	-0.943	-1.352	0.007	0.091	3	-0.886	-1.374	0.023	0.1487
Bile acid metabolism	2	0.756	1.063	0.399	0.8465	2	0.577	0.575	0.803	0.9978
Cardiovascular system	6	0.278	0.438	0.9456	0.9878	6	-0.448	-0.223	0.9968	0.9978
Coagulation	3	0.788	1.221	0.165	0.6545	3	-0.343	-0.275	0.989	0.9978
Electrolyte acid balance	2	0.412	0.535	0.93	0.9878	2	-0.982	-1.517	0.0286	0.1487
Endocrine system	6	0.527	1	0.4558	0.8465	6	-0.31	-0.689	0.8468	0.9978
Energy metabolism	7	-0.451	-0.623	0.7314	0.9878	7	-0.366	-0.854	0.645	0.9863
Erythropoiesis	3	0.721	1.121	0.319	0.8465	3	0.929	1.547	0.0096	0.1005
Gastrointestinal system	6	0.609	1.134	0.2878	0.8465	6	0.597	1.146	0.306	0.7956
Hematopoietic system	14	0.569	1.383	0.0768	0.4992	14	0.417	1.203	0.2138	0.691
Immune system	17	-0.2	-0.301	0.9878	0.9878	17	-0.172	-0.52	0.979	0.9978
Inflammatory response	6	0.388	0.55	0.7944	0.9878	6	0.498	1.059	0.3786	0.8203
Innate immunity	5	0.544	0.36	0.8994	0.9878	5	0.691	1.443	0.077	0.286
Lipid metabolism	4	-0.696	-0.998	0.3798	0.8465	4	-0.514	-0.996	0.4466	0.8932
Liver system	9	0.562	0.956	0.4482	0.8465	9	0.325	0.809	0.6828	0.9863
Locomotion	9	-0.827	-1.601	0.0012	0.0312	9	-0.733	-1.446	0.0116	0.1005
Musculoskeletal system	16	-0.6	-1.515	0.0274	0.2375	16	-0.659	-1.795	0.0014	0.0364
Oxygen transport	3	0.8	1.237	0.1762	0.6545	3	0.7	1.206	0.2392	0.691
Protein metabolism	4	-0.735	-0.334	0.9254	0.9878	4	-0.582	-0.844	0.5882	0.9863
Reproductive system	2	0.507	0.12	0.9758	0.9878	2	-0.648	-0.749	0.668	0.9863
Respiratory system	2	0.692	0.581	0.6446	0.9878	2	0.501	0.578	0.8298	0.9978
Stress response	4	0.82	1.323	0.1534	0.6545	4	0.501	0.932	0.571	0.9863
Tissue damage	4	0.528	0.739	0.629	0.9878	4	0.754	1.415	0.0636	0.2756
Urinary system	5	0.419	0.578	0.779	0.9878	5	0.309	0.215	0.9978	0.9978
D time SF
Adaptive immunity	2	0.352	0.321	0.9596	0.9596	2	0.841	1.167	0.1784	0.4638
Allergic response	2	-0.62	-0.379	0.82	0.9596	2	-0.592	-0.509	0.7645	0.9693
Antigravity muscle	3	0.7	0.897	0.4339	0.9596	3	0.957	1.5	0.0051	0.0663
Bile acid metabolism	2	-0.852	-1.146	0.2095	0.9596	2	0.648	0.472	0.7801	0.9693
Cardiovascular system	6	0.689	1.243	0.1653	0.9596	6	0.369	0.715	0.7679	0.9693
Coagulation	3	0.664	0.967	0.6109	0.9596	3	0.557	0.907	0.611	0.9693
Electrolyte acid balance	2	0.857	1.132	0.236	0.9596	2	-0.371	-0.306	0.9602	0.9928
Endocrine system	6	0.32	0.566	0.9457	0.9596	6	0.412	0.83	0.6808	0.9693
Energy metabolism	7	0.254	0.337	0.9525	0.9596	7	-0.612	-1.282	0.1409	0.407
Erythropoiesis	3	0.575	0.806	0.6211	0.9596	3	-0.529	-0.658	0.6905	0.9693
Gastrointestinal system	6	0.572	0.928	0.4254	0.9596	6	-0.419	-0.71	0.6901	0.9693
Hematopoietic system	14	-0.348	-0.792	0.7684	0.9596	14	-0.353	-0.941	0.5132	0.9693
Immune system	17	-0.29	-0.542	0.8321	0.9596	17	-0.322	-0.782	0.8202	0.9693
Inflammatory response	6	0.453	0.807	0.7628	0.9596	6	-0.678	-1.104	0.3039	0.6585
Innate immunity	5	-0.676	-0.999	0.3495	0.9596	5	-0.779	-1.227	0.0774	0.2875
Lipid metabolism	4	0.774	1.167	0.2194	0.9596	4	-0.383	-0.653	0.8116	0.9693
Liver system	9	-0.378	-0.765	0.7434	0.9596	9	-0.781	-1.691	0.002	0.052
Locomotion	9	0.435	0.412	0.8963	0.9596	9	0.739	1.713	0.0144	0.1086
Musculoskeletal system	16	0.333	0.419	0.923	0.9596	16	0.618	1.735	0.0167	0.1086
Oxygen transport	3	-0.9	-1.33	0.0836	0.9596	3	-0.8	-1.294	0.1133	0.3682
Protein metabolism	4	0.716	1.144	0.2678	0.9596	4	-0.662	-1.168	0.2319	0.5481
Reproductive system	2	-0.817	-0.976	0.3167	0.9596	2	0.634	0.258	0.9377	0.9928
Respiratory system	2	0.492	0.384	0.9149	0.9596	2	-0.436	-0.301	0.9295	0.9928
Stress response	4	-0.466	-0.647	0.7227	0.9596	4	-0.792	-1.4	0.0559	0.2422
Tissue damage	4	0.652	0.449	0.7847	0.9596	4	-0.801	-1.348	0.0411	0.2137
Urinary system	5	0.453	0.747	0.7148	0.9596	5	-0.338	-0.235	0.9928	0.9928
